# The YTHDC1 glutamate-rich domain docks to the ADAR1 Zα Domain, linking the N^6^-methyladenosine modification of pre-mRNAs to dsRNA editing

**DOI:** 10.64898/2026.07.08.737312

**Authors:** Dmitry Gromak, Alexey K. Shaytan, Alan Herbert, Maria Poptsova

**Affiliations:** HSE University, Moscow, Russia; Lomonosov Moscow State University, Moscow, Russia; InsideOutBio, Charlestown, MA, USA

**Keywords:** ADAR1, YTHDC1, Zα domain, A-to-I RNA editing, m6A epitranscriptomics, protein–protein interaction, AI, protein design, RFdiffusion, molecular dynamics simulation, innate immunity

## Abstract

The p150 isoform of the double-stranded RNA editing enzyme ADAR1 binds Z-DNA and Z-RNA through the conserved winged helix-turn-helix Zα domain. Here, we describe an inverse computational design strategy to map protein interactors of Zα. We used RFdiffusion and ProteinMPNN to generate ∼10,000 synthetic binders optimized for the Zα recognition surface, then used their sequences as structural templates for BLASTp searches against the human proteome. Multi-stage screening of ∼1,200 candidate regions from 298 proteins via ColabFold pDockQ identified 79 candidates for high-resolution AlphaFold3 modeling, which revealed the m6A reader YTHDC1 as the top-ranked interactor. AlphaFold3 predicts that a glutamate-rich poly-E disordered region of YTHDC1 (residues 199–254) docks into the basic recognition pocket of Zα through a charge-complementary mechanism that mimics the phosphate backbone of Z-RNA. Microsecond molecular dynamics simulations confirmed stability of the binary ADAR1p150–YTHDC1 complex, with the Zα–poly-E interface maintaining RMSD below 3 Å throughout. Ternary complex simulations showed that dsRNA acts as a co-anchoring scaffold stabilizing simultaneous engagement of both proteins in a catalytically dormant conformation. YTHDC1 localizes to transcription-associated YT bodies where nascent RNAs undergo m6A modification and negative supercoiling promotes Z-DNA formation, suggesting that YTHDC1 recruits ADAR1p150 to promote editing of intron-containing substrates prior to splicing.

**Short Statement:** ADAR1 can edit RNAs after they are made, changing the message they carry and removing double-stranded RNAs that can activate inflammatory responses. Using AI-driven protein design, we discovered that ADAR1 physically interacts with YTHDC1, a protein that recognizes newly made self-RNAs. The interaction allows ADAR to edit RNAs as they are made. This unexpected connection between two fundamental RNA modification systems opens new avenues for understanding and potentially targeting autoimmune disorders and cancers driven by the mis-editing of RNA transcripts.
