## Supplementary Table 1 for "The YTHDC1 glutamate-rich domain docks to the ADAR1 Zα Domain, linking the N^6^-methyladenosine modification of pre-mRNAs to dsRNA editing"

### Sheet: Sheet1
Rank	UniProt Accession	Protein Name	pDockQ Score
1	H0YM25	Golgin subfamily A member 6-like protein 22	0.52
2	Q07283	Trichohyalin	0.491
3	P0DX01	Golgin subfamily A member 6-like protein 25	0.482
4	Q9EPQ2	X-linked retinitis pigmentosa GTPase regulator-interacting protein 1	0.47
5	Q01538	Myelin transcription factor 1	0.449
6	E9Q743	Cilia- and flagella-associated protein 251	0.448
7	P0DX00	Golgin subfamily A member 6-like protein 24	0.438
8	A8MZA4	Golgin subfamily A member 6-like protein 6	0.435
9	Q9DBD5	Proline-, glutamic acid- and leucine-rich protein 1	0.43
10	Q8IZL8	Proline-, glutamic acid- and leucine-rich protein 1	0.416
11	Q6Y7W6	GRB10-interacting GYF protein 2	0.413
12	Q8N7Z2	Golgin subfamily A member 6-like protein 1	0.412
13	Q14687	Genetic suppressor element 1	0.401
14	Q5HYW3	Retrotransposon Gag-like protein 5	0.393
15	Q6ZQQ6	WD repeat-containing protein 87	0.381
16	Q5TCY1	Tau-tubulin kinase 1	0.366
17	Q3U3C9	Genetic suppressor element 1	0.356
18	Q9QR71	Protein LANA1	0.354
19	Q5AQ47	NAD-dependent protein deacetylase HST1	0.333
20	A2BE28	Ribosomal biogenesis protein LAS1L	0.312
21	Q96MU7	YTH domain-containing protein 1	0.298
22	P46060	Ran GTPase-activating protein 1	0.278
23	P0DX02	Golgin subfamily A member 6-like protein 26	0.269
24	Q1W1Y5	Proline-, glutamic acid- and leucine-rich protein 1	0.253
25	E1AZ71	Cyclic nucleotide-gated channel beta-1	0.198
26	Q01042	Transcriptional regulator ICP22 homolog	0.192
27	Q2YS71	UPF0741 protein SAB0543	0.173
28	Q54BP9	Rho GTPase-activating protein gacV	0.171
29	P31568	Protein Ycf2	0.161
30	Q54W06	Uncharacterized protein DDB_G0279979	0.15
31	A0A8I5ZN27	Cyclic nucleotide-gated channel beta-1	0.145
32	P13816	Glutamic acid-rich protein	0.122
